# Comparative analysis of gonadal hormone receptor expression in the house mouse, meadow vole, and prairie vole brain

**DOI:** 10.1101/2023.05.12.540606

**Authors:** Katherine A. Denney, Melody V. Wu, Simón(e) D. Sun, Soyoun Moon, Jessica Tollkuhn

## Abstract

The socially monogamous prairie vole (*Microtus ochrogaster*) and promiscuous meadow vole (*Microtus pennsylvanicus*) are closely related, but only prairie voles display long-lasting pair bonds, biparental care, and selective aggression towards unfamiliar individuals after pair bonding. These social behaviors in mammals are largely mediated by steroid hormone signaling in the social behavior network (SBN) of the brain. Hormone receptors are reproducible markers of sex differences that can provide more information than anatomy alone, and can even be at odds with anatomical dimorphisms. We reasoned that behaviors associated with social monogamy in prairie voles may emerge in part from unique expression patterns of steroid hormone receptors in this species, and that these expression patterns would be more similar across males and females in prairie than in meadow voles or the laboratory mouse. To obtain insight into steroid hormone signaling in the developing prairie vole brain, we assessed expression of estrogen receptor alpha (*Esr1*), estrogen receptor beta (*Esr2*), and androgen receptor (*Ar*) within the SBN, using *in situ* hybridization at postnatal day 14 in mice, meadow, and prairie voles. We found species-specific patterns of hormone receptor expression in the hippocampus and ventromedial hypothalamus, as well as species differences in the sex bias of these markers in the principal nucleus of the bed nucleus of the stria terminalis. These findings suggest the observed differences in gonadal hormone receptor expression may underlie species differences in the display of social behaviors.
