## Supplemental Table 2 for "Comparative analysis of gonadal hormone receptor expression in the house mouse, meadow vole, and prairie vole brain"

### Sheet: Subclass Abbreviations - Yao et
Yao et al., 2021 Subclass Abbreviations
Abbreviation	Main Figure Subpanel(s)	Supplementary Figure Subpanel(s)	Subclass (Yao et al., 2021)	Neighborhood (Yao et al., 2021)	cluster_id (Yao et al., 2021)
Lamp5		1C, 3C, 5B, 7B, 8B	Lysosomal Associated Membrane Protein Family Member 5	CGE - Central ganglionic Eminence	5-20
Sncg		1C, 3C, 5B, 7B, 8B	Synuclein Gamma	CGE - Central ganglionic Eminence	21-41
VIP		1C, 3C, 5B, 7B, 8B	Vasoactive intestinal peptide	CGE - Central ganglionic Eminence	42-62
SST		1C, 3C, 5B, 7B, 8B	Somatostatin and Somatostatin-Chondrolectin	MGE - Medial ganglionic Eminence	63-107
PV		1C, 3C, 5B, 7B, 8B	Parvalbumin	MGE - Medial ganglionic Eminence	108-123
L2/3 IT PPP		1D, 3D, 5C, 7C, 8C	Layer 2/3 intratelencephalic para- post- pre- subiculum	L2/3 IT - Layer 2/3 intratelencephalic	124-134
L3 IT ENT		1D, 3D, 5C, 7C, 8C	Layer 3 intratelencephalic entorhinal area	L2/3 IT - Layer 2/3 intratelencephalic	135-140
L2/3 IT PPP		1D, 3D, 5C, 7C, 8C	Layer 2/3 intratelencephalic para- post- pre- subiculum	L2/3 IT - Layer 2/3 intratelencephalic	141-145
L2/3 IT ENTm		1D, 3D, 5C, 7C, 8C	Layer 2 intratelencephalic medial entorhinal area	L2/3 IT - Layer 2/3 intratelencephalic	146-150
L2/3 IT ENTl		1D, 3D, 5C, 7C, 8C	Layer 2/3 intratelencephalic lateral entorhinal area	L2/3 IT - Layer 2/3 intratelencephalic	151-161
L2/3 IT CTX		1D, 3D, 5C, 7C, 8C	Layer 2/3 intratelencephalic isocortex	L2/3 IT - Layer 2/3 intratelencephalic	162-171
L2/3 IT RHP		1D, 3D, 5C, 7C, 8C	Layer 2/3 intratelencephalic retrohippocampal region	L2/3 IT - Layer 2/3 intratelencephalic	172-177
L4/5 IT CTX		1E, 3E, 5D, 7D, 8D	Layer 4/5 intratelencephalic isocortex	L4/5/6 IT Car3 - Layer 4/5/6 intratelencephalic Car3	178-193
L5 IT CTX		1E, 3E, 5D, 7D, 8D	Layer 5 intratelencephalic isocortex	L4/5/6 IT Car3 - Layer 4/5/6 intratelencephalic Car3	194-209
L5/6 IT TPE-ENT		1F, 3F, 5E, 7E, 8E	Layer 5/6 intratelencephalic temporal association, perirhinal, and ectorhinal areas - entorhinal area	L4/5/6 IT Car3 - Layer 4/5/6 intratelencephalic Car3	210-216
L6 IT CTX		1F, 3F, 5E, 7E, 8E	Layer 6 intratelencephalic isocortex	L4/5/6 IT Car3 - Layer 4/5/6 intratelencephalic Car3	217-232
L6 IT ENTI		1F, 3F, 5E, 7E, 8E	Layer 6 intratelencephalic lateral entorhinal area	L4/5/6 IT Car3 - Layer 4/5/6 intratelencephalic Car3	233-235
Car3		1F, 3F, 5E, 7E, 8E	Carbonic Anhydrase 3	L4/5/6 IT Car3 - Layer 4/5/6 intratelencephalic Car3	236-238
L5/6 NP		1G, 3G, 5F, 7F, 8F	Layer 5/6 near-projecting	NP/CT/L6b - Near-projecting corticothalamic Layer 6b	264-270
NP SUB		1G, 3G, 5F, 7F, 8F	Near-projecting subiculum	NP/CT/L6b - Near-projecting corticothalamic Layer 6b	271-274
NP PPP		1G, 3G, 5F, 7F, 8F	Near-projecting para- post- pre- subiculum	NP/CT/L6b - Near-projecting corticothalamic Layer 6b	275-277
L6 CT		1G, 3G, 5F, 7F, 8F	Layer 6 corticothalamic	NP/CT/L6b - Near-projecting corticothalamic Layer 6b	278-293
CT SUB		1G, 3G, 5F, 7F, 8F	Corticothalamic subiculum	NP/CT/L6b - Near-projecting corticothalamic Layer 6b	294-297
L6b/CT ENT		1G, 3G, 5F, 7F, 8F	Layer 6b corticothalamic entorhinal area	NP/CT/L6b - Near-projecting corticothalamic Layer 6b	298-302
L6b		1G, 3G, 5F, 7F, 8F	Layer 6b	NP/CT/L6b - Near-projecting corticothalamic Layer 6b	303-317
L5 PT		1H, 3H, 5G, 7G, 8G	Layer 5 pyramidal tract	PT - pyramidal tract	239-260
L4 RSP-ACA		1H, 3H, 5G, 7G, 8G	Layer 4 retrosplenial projecting to anterior cingulate	PT - pyramidal tract	261-262
L5 PPP		1H, 3H, 5G, 7G, 8G	Layer 5 para- post- pre- subiculum	PT - pyramidal tract	263
Subiculum, Pro-Subiculum	1D, 3C, 5B	7A, 8A	Subiculum, Prosubiculum	DG/SUB/CA - Dentate Gyrus / Subiculum / Hippocampal formation	318-328
Pro-S, CA1	1D, 3C, 5B	7A, 8A	Hippocampus, CA1 region - Prosubiculum	DG/SUB/CA - Dentate Gyrus / Subiculum / Hippocampal formation	329-333
CA1-ven	1D, 3C, 5B	7A, 8A	Hippocampus, CA1 region - Prosubiculum	DG/SUB/CA - Dentate Gyrus / Subiculum / Hippocampal formation	334-336
CA1	1D, 3C, 5B	7A, 8A	Hippocampus, CA1 region - Prosubiculum	DG/SUB/CA - Dentate Gyrus / Subiculum / Hippocampal formation	337-345
CA1-dor	1D, 3C, 5B	7A, 8A	Hippocampus, CA1 region - Prosubiculum	DG/SUB/CA - Dentate Gyrus / Subiculum / Hippocampal formation	346-348
CA3-ven	1D, 3C, 5B	7A, 8A	Hippocampus, CA3 region	DG/SUB/CA - Dentate Gyrus / Subiculum / Hippocampal formation	349-355
CA3-dor	1D, 3C, 5B	7A, 8A	Hippocampus, CA3 region	DG/SUB/CA - Dentate Gyrus / Subiculum / Hippocampal formation	356-358
CA2	1D, 3C, 5B	7A, 8A	Hippocampus, CA2 region - induseum griseum - fasciola cinerea	DG/SUB/CA - Dentate Gyrus / Subiculum / Hippocampal formation	359-360
DG	1D, 3C, 5B	7A, 8A	Hippocampus, Dentate Gyrus	DG/SUB/CA - Dentate Gyrus / Subiculum / Hippocampal formation	361-364
